# Whole genome sequencing and the application of a SNP panel reveal primary evolutionary lineages and genomic variation in the lion (*Panthera leo*)

**DOI:** 10.1101/814103

**Authors:** L.D. Bertola, M. Vermaat, F. Lesilau, M. Chege, P.N. Tumenta, E.A. Sogbohossou, O.D. Schaap, H. Bauer, B.D. Patterson, P.A. White, H.H. de Iongh, J.F.J. Laros, K. Vrieling

## Abstract

**Background:** Previous phylogeographic studies of the lion (*Panthera leo*) have improved our insight into the distribution of genetic variation, as well as a revised taxonomy which now recognizes a northern (*Panthera leo leo*) and a southern (*Panthera leo melanochaita*) subspecies. However, existing whole range phylogeographic studies on lions either consist of very limited numbers of samples, or are focused on mitochondrial DNA and/or a limited set of microsatellites. The geographic extent of genetic lineages and their phylogenetic relationships remain uncertain, clouded by massive sampling gaps, sex-biased dispersal and incomplete lineage sorting.

**Results:** In this study we present results of low depth whole genome sequencing and subsequent variant calling in ten lions sampled throughout the geographic range, resulting in the discovery of >150,000 Single Nucleotide Polymorphisms (SNPs). Phylogenetic analyses revealed the same basal split between northern and southern populations as well as four population clusters on a more local scale. Further, we designed a SNP panel, including 125 autosomal and 14 mitochondrial SNPs, which was tested on >200 lions from across their range. Results allow us to assign individuals to one of these four major clades (West & Central Africa, India, East Africa, or Southern Africa) and delineate these clades in more detail.

**Conclusions:** The results presented here, particularly the validated SNP panel, have important applications, not only for studying populations on a local geographic scale, but also for tracing samples of unknown origin for forensic purposes, and for guiding conservation management of *ex situ* populations. Thus, these genomic resources not only contribute to our understanding of the evolutionary history of the lion, but may also play a crucial role in conservation efforts aimed at protecting the species in its full diversity.
