## Supplemental Tables for "Whole genome sequencing and the application of a SNP panel reveal primary evolutionary lineages and genomic variation in the lion (*Panthera leo*)"

### Sheet: Suppl. Table S1
Supplemental Table S1. Lion and leopard samples included for whole genome sequencing and results from sequencing runs. Average coverage is indicated per sample for mapping to the tiger genome and a lion mitogenome.
Run	Sample	Corresponding to Bertola et al. (submitted)	Origin	Sex	Read number	Read number after QC	Read number after filtering‡	Read number after filtering + QC	% of reads kept after QC	GC content (%)	Mean coverage autosome	Mean coverage mitogenome
1	Leopard	Leopard	Amur (captive1)	Male	172,038,427 (+ 153,603,680 partially failed†)	160,870,954 (+ 138,506,569 partially failed†)	-	-	93.5087	40	36x	829.3x
	Benin	Benin	Benin - Pendjari NP	Female	18,698,767 (+ 16,318,397 partially failed†)	17,557,523 (+ 13,741,759 partially failed†)	11,846,142 (+ 9,184,453 partially failed)	11,665,188 (+ 8,834,199 partially failed)	93.8967	55 (bimodal)	1.6x	19.9x
	Kenya	Kenya	Kenya - Tsavo East NP	Male	32,033,356 (+ 28,473,401 partially failed†)	30,217,372 (+ 26,035,900 partially failed†)	-	-	94.331	40	6.8x	320.4x
2	India	India	India - Gir forest2	Male	32,453,394	31,687,608	-	-	97.6404	40	4.6x	179.2x
	Cameroon	Cameroon	Cameroon - Waza NP	Male	37,995,410	37,257,634	-	-	98.0582	40	5.2x	315.4x
	Somalia	Somalia	Somalia (captive3)	Male	20,683,546	19,527,670	-	-	94.4116	40	2.8x	137.3x
	RSA	RSA	RSA (captive4)	Female	29,190,629	28,468,409	28,262,272	28,074,951	97.5258	45 (bimodal)	3.4x	378.4x
3	DRC	DRC	DRC - Garamba NP	Male	29,552,205	28,718,622	-	-	97.1793	42	4.4x	423.5x
	Zambia1	Zambia	Zambia - Luangwa Valley	Male	22,700,633	22,188,079	-	-	97.7421	38	2.6x	509.9x
	Zambia2	Zambia	Zambia - Mulobezi town	Male	25,796,481	25,141,802	-	-	97.4621	42	3.6x	188.7x
	Namibia	Namibia	Namibia - Etosha NP	Male	25,496,541	24,905,745	-	-	97.6828	39	3.4x	108.6x
† "partially failed" indicates the number of reads from a previous run, which were trimmed to 30 bp in the second read only due to a severe drop in quality.
‡ Filtering refers to filtering of reads from bacterial origin in two contaminated samples, Benin and RSA. Filtering also resolved the bimodal distribution of the GC content.
1 Planckendael: Planckendael, Muizen, Belgium
2 Captive born, founders both wild; Sakkarbaug Zoo: Sakkarbaug Zoological Garden, Junagadh, Gujarat, India
3 Safaripark Beekse Bergen, Hilvarenbeek, The Netherlands
4 Ouwehands dierenpark, Rhenen, The Netherlands

### Sheet: Suppl. Table S2
Supplemental Table S2. Number of discovered lion SNPs per chromosome and estimated chromosome size in tiger (derived from Cho et al. (2013)). Total number of SNPs is reported for five different levels of missing data, and for each level the numbers of variable positions is reported which is retained after replacing low coverage positions with ambiguous nucleotides. A bar plot indicates the number…
Chromosome	Total discovered SNPs	Discovered SNPs, covered in 3 or more lions	Discovered SNPs, covered in 5 or more lions	Discovered SNPs, covered in 8 or more lions	Discovered SNPs, covered in all 10 lions	Estimated chromosome size (bp) Amur tiger (Cho et al., 2013)
A1	17022	16554	14320	4134	114	243492181
A2	11502	11156	9655	2890	45	190495254
A3	4860	4695	4017	1004	2	144011757
B1	8967	8695	7517	1986	4	222683385
B2	11768	11425	9902	2690	49	154295958
B3	5532	5375	4617	1112	1	150246213
B4	5723	5547	4798	1357	12	144888701
C1	12193	11809	10120	2677	14	223586761
C2	5791	5632	4833	1247	8	160670131
D1	7511	7258	6235	1709	30	125709129
D2	760	733	631	176	1	87703667
D3	2352	2287	1928	464	3	103759264
D4	4774	4611	4031	1155	17	97290273
E1	236	227	191	47	2	66408731
E2	1265	1232	1095	432	15	64743307
E3	2335	2253	1871	412	0	47874673
F1	6337	6136	5332	1450	22	68695903
F2	7346	7101	6052	1406	4	91576383
X	279	274	241	81	0	142585357
N.A.†	1696	1663	1558	1061	76	-
Y‡	21	18	8	0	0	-
TOTAL	118270	114681	98952	27490	419	-
† SNPs which could not be assigned to any of the chromosomes
‡ Only 8 male lions were included

### Sheet: Suppl. Table S3
Supplemental Table S3. Coordinates of autosomal and mitochondrial SNPs in lion SNP panel. Coordinates are reported for the original mapping of the lion reads on the tiger genome, and additional mapping on a nearly chromosome level lion genome (which was not available at the time of the design of the SNP panel). For the mitochondrial SNPs, coordinates refer to basepair number of the lion mitogenom…
Autosomal SNPs	Mapping on Cho et al. (2013) tiger genome			Mapping on Armstrong et al. (2020) lion genome				mtDNA SNPs	Position in KP001493.1
	Chromosome	Tiger scaffold	Tiger position	Chromosome	Lion scaffold	Lion position
SNP1	A1	scaffold13	7610207	A1	ScFovFW_4	7560688		mtSNP1	15341
SNP2	A1	scaffold137	5985496	A1	ScFovFW_4	31864785		mtSNP2	15719
SNP3	A1	scaffold146	3017665	A1	ScFovFW_177	37740113		mtSNP3	16147
SNP4	A1	scaffold1513	31864173	A1	ScFovFW_177	116514691		mtSNP4	16287
SNP5	A1	scaffold17	14142352	B1	ScFovFW_124	62846571		mtSNP5	16509
SNP6	A1	scaffold202	3760419	A1	ScFovFW_4	50797569		mtSNP6	16522
SNP7	A1	scaffold46	2503652	A1	ScFovFW_177	71880666		mtSNP7	15376
SNP8	A1	scaffold61	2127895	A1	ScFovFW_177	3708276		mtSNP8	15529
SNP9	A1	scaffold75	4898251	A1	ScFovFW_177	23699974		mtSNP9	15595
SNP10	A1	scaffold89	5908268	A1	ScFovFW_4	24002872		mtSNP10	15624
SNP11	A1	scaffold1458	5402283	A1	ScFovFW_177	17541123		mtSNP11	15829
SNP12	A1	scaffold197	800147	A3	ScFovFW_223	61816854		mtSNP12	15937
SNP13	A1	scaffold228	2679020	A1	ScFovFW_177	137385247		mtSNP13	15982
SNP14	A1	scaffold389	5379227	A1	ScFovFW_177	15332008		mtSNP14	16018
SNP15	A2	scaffold14	4190823	A2	ScFovFW_221	122025386
SNP16	A2	scaffold156	1826943	A2	ScFovFW_221	147341080
SNP17	A2	scaffold26	12060728	A2	ScFovFW_221	100755851
SNP18	A2	scaffold317	3285471	A2	ScFovFW_221	152482650
SNP19	A2	scaffold380	499545	A2	ScFovFW_221	58795417
SNP20	A2	scaffold52	10881923	C1	ScFovFW_13	138113927
SNP21	A2	scaffold85	35104	-	-	-
SNP22	A2	scaffold272	2548342	A2	ScFovFW_221	124841162
SNP23	A3	scaffold1490	3141248	-	-	-
SNP24	A3	scaffold227	2262535	-	-	-
SNP25	A3	scaffold1489	4745702	A3	ScFovFW_223	120733592
SNP26	A3	scaffold154	15025975	-	-	-
SNP27	A3	scaffold168	9563462	A3	ScFovFW_223	44943731
SNP28	A3	scaffold231	6988421	A3	ScFovFW_223	129535659
SNP29	B1	scaffold1454	1330113	B1	ScFovFW_124	194689778
SNP30	B1	scaffold1457	5193877	B1	ScFovFW_124	153212057
SNP31	B1	scaffold1530	3976541	B1	ScFovFW_124	118127105
SNP32	B1	scaffold274	384316	B1	ScFovFW_124	6138378
SNP33	B1	scaffold34	10240114	B1	ScFovFW_124	87200031
SNP34	B1	scaffold44	3667872	B1	ScFovFW_124	33514934
SNP35	B1	scaffold1517	5061840	B1	ScFovFW_124	9005270
SNP36	B1	scaffold69	13655598	B1	ScFovFW_124	50535063
SNP37	B1	scaffold99	431012	B1	ScFovFW_124	23093074
SNP38	B2	scaffold124	337628	B2	ScFovFW_267	23827801
SNP39	B2	scaffold1477	6374109	B2	ScFovFW_267	49982003
SNP40	B2	scaffold194	4938297	B2	ScFovFW_267	55519834
SNP41	B2	scaffold230	250386	B2	ScFovFW_267	117251471
SNP42	B2	scaffold29	14718657	B2	ScFovFW_267	43611306
SNP43	B3	scaffold1540	8362670	B3	ScFovFW_148	46955292
SNP44	B3	scaffold188	11746003	B3	ScFovFW_148	33819930
SNP45	B3	scaffold336	2175628	B3	ScFovFW_148	68012388
SNP46	B3	scaffold53	21679528	B3	ScFovFW_148	121976669
SNP47	B4	scaffold133	3241729	B4	ScFovFW_261	84718923
SNP48	B4	scaffold1535	3830024	B4	ScFovFW_261	9621195
SNP49	B4	scaffold262	5030973	B4	ScFovFW_261	97121585
SNP50	B4	scaffold37	4899306	B4	ScFovFW_261	29534086
SNP51	B4	scaffold370	58568	B4	ScFovFW_261	43771667
SNP52	B4	scaffold1537	2342383	-	-	-
SNP53	B4	scaffold1534	2190118	B4	ScFovFW_261	3804215
SNP54	C1	scaffold144	1335916	C1	ScFovFW_13	118061460
SNP55	C1	scaffold1499	9384131	C1	ScFovFW_13	77377322
SNP56	C1	scaffold1506	8078735	C1	ScFovFW_13	151268572
SNP57	C1	scaffold161	1312854	C1	ScFovFW_13	10708840
SNP58	C1	scaffold222	4274127	C1	ScFovFW_13	88839481
SNP59	C1	scaffold291	7086685	C1	ScFovFW_13	34783827
SNP60	C1	scaffold296	2908235	C1	ScFovFW_13	126636688
SNP61	C1	scaffold32	6180431	C1	ScFovFW_13	106524461
SNP62	C1	scaffold39	1063835	C1	ScFovFW_13	107628208
SNP63	C1	scaffold42	2354294	C1	ScFovFW_13	131768572
SNP64	C1	scaffold128	9686963	C1	ScFovFW_13	65552464
SNP65	C2	scaffold221	16963741	C2	ScFovFW_141	67693591
SNP66	C2	scaffold236	1542544	C2	ScFovFW_141	40968907
SNP67	C2	scaffold239	4236787	C2	ScFovFW_141	26333347
SNP68	C2	scaffold9	629127	C2	ScFovFW_141	367440
SNP69	D1	scaffold120	17347	D1	ScFovFW_99	19288426
SNP70	D1	scaffold145	869373	D1	ScFovFW_99	3212706
SNP71	D1	scaffold1503	21265045	D1	ScFovFW_99	32365548
SNP72	D1	scaffold1543	834358	D1	ScFovFW_99	79452295
SNP73	D1	scaffold171	8717	B3	ScFovFW_148	25736828
SNP74	D1	scaffold263	934170	C2	ScFovFW_141	101632477
SNP75	D1	scaffold271	1015863	D1	ScFovFW_99	31231647
SNP76	D1	scaffold375	183667	F2	ScFovFW_135	14889539
SNP77	D1	scaffold1487	812967	D1	ScFovFW_99	6666318
SNP78	D1	scaffold1544	2641261	D1	ScFovFW_99	95180036
SNP79	D2	scaffold233	3122290	D2	ScFovFW_147	19425221
SNP80	D2	scaffold3	3819047	B2	ScFovFW_267	21229903
SNP81	D2	scaffold1514	6283172	D2	ScFovFW_147	35322186
SNP82	D2	scaffold193	2672808	D2	ScFovFW_147	13579398
SNP83	D2	scaffold56	14917050	D2	ScFovFW_147	59034197
SNP84	D3	scaffold1459	307731	D3	ScFovFW_142	8575514
SNP85	D3	scaffold1521	2223176	D3	ScFovFW_142	43318224
SNP86	D3	scaffold18	5884657	D3	ScFovFW_142	33401010
SNP87	D3	scaffold214	677551	B2	ScFovFW_267	42368229
SNP88	D3	scaffold313	854999	D3	ScFovFW_142	25756927
SNP89	D3	scaffold1460	1818914	D3	ScFovFW_142	12156781
SNP90	D4	scaffold1484	11902167	D4	ScFovFW_380	69577317
SNP91	D4	scaffold1501	1128397	D4	ScFovFW_380	4980778
SNP92	D4	scaffold248	1313858	-	-	-
SNP93	D4	scaffold327	170288	-	-	-
SNP94	D4	scaffold72	1421041	B2	ScFovFW_267	31701823
SNP95	D4	scaffold269	913066	D4	ScFovFW_380	61344149
SNP96	D4	scaffold275	7025015	D4	ScFovFW_380	34114107
SNP97	D4	scaffold91	7851879	D4	ScFovFW_380	57970043
SNP98	E1	scaffold335	1660397	E1	ScFovFW_898	4938262
SNP99	E2	scaffold2	5409808	E2	ScFovFW_308	30235112
SNP100	E2	scaffold225	5230	E2	ScFovFW_308	11170284
SNP101	E2	scaffold416	4133	-	-	-
SNP102	E2	scaffold491	281594	-	-	-
SNP103	E3	scaffold220	188615	B4	ScFovFW_261	43724020
SNP104	E3	scaffold314	93908	-	-	-
SNP105	F1	scaffold1481	745623	-	-	-
SNP106	F1	scaffold385	79182	-	-	-
SNP107	F1	scaffold60	18870322	-	-	-
SNP108	F2	scaffold1455	8524782	F2	ScFovFW_135	25917121
SNP109	F2	scaffold199	621202	F2	ScFovFW_135	70254821
SNP110	F1	scaffold100	2910749	F1	ScFovFW_150	53712058
SNP111	B2	scaffold104	3736235	-	-	-
SNP112	B1	scaffold129	9591651	B1	ScFovFW_124	131896060
SNP113	D3	scaffold1460	3302721	D3	ScFovFW_142	13639753
SNP114	B3	scaffold1494	13640967	B3	ScFovFW_148	13366919
SNP115	D2	scaffold1511	4429536	D2	ScFovFW_147	2536119
SNP116	C2	scaffold1531	1540539	C2	ScFovFW_141	8251217
SNP117	D1	scaffold165	313900	-	-	-
SNP118	C1	scaffold251	2883782	B1	ScFovFW_124	115938095
SNP119	E2	scaffold427	160641	-	-	-
SNP120	D4	scaffold49	3278442	D4	ScFovFW_380	23805195
SNP121	E3	scaffold288	138770	C1	ScFovFW_13	67102376
SNP122	C2	scaffold16	36589	-	-	-
SNP123	C2	scaffold16	94821	-	-	-
SNP124	C2	scaffold16	198550	-	-	-
SNP125	C1	scaffold172	881718	C1	ScFovFW_13	47644712

### Sheet: Suppl. Table S4
Supplemental Table S4. Genotype calls for all individuals included for genotyping with the SNP panel (125 autosomal + 14 mtDNA SNPs) are available upon request. Last column present the numbers of missing data (N:N) per individual, for autosomal and mitochondrial SNPs respectively. Note that these represent true missing data for autosomal SNPs and corrected heterozygote calls for mtDNA SNPs.
Sample number	Sample		No. missing values nuclear SNPs	No. missing values mitochondrial SNPs
1	Benin1		13	0
2	Benin2		1	0
3	Benin3		26	0
4	Benin4		23	0
5	Benin5		9	0
6	Nigeria1		14	0
7	Cameroon1		13	0
8	Cameroon2		60	4
9	Cameroon3		9	0
10	Cameroon4		68	0
11	Cameroon5		14	0
12	Cameroon6		10	1
13	Cameroon7		8	0
14	Cameroon8		60	2
15	Cameroon9		18	0
16	Cameroon10		14	0
17	Cameroon11		14	2
18	Cameroon12		8	0
19	Cameroon13		13	0
20	Cameroon14		19	0
21	Chad1		5	0
22	Chad2		5	0
23	Chad3		10	0
24	Chad4		4	0
25	DRC1		2	0
26	DRC2		4	0
27	DRC3		6	0
28	DRC4		6	0
29	DRC5		4	0
30	DRC6		7	0
31	DRC7		6	0
32	Sudan1		97	3
33	Ethiopia1		0	0
34	Ethiopia2		1	0
35	Ethiopia3		56	4
36	Ethiopia4		12	1
37	Ethiopia5		5	1
38	Ethiopia6		43	0
39	Ethiopia7		50	1
40	Ethiopia8		115	10
41	Ethiopia9		47	0
42	Ethiopia10		70	0
43	Ethiopia11		30	1
44	Ethiopia12		94	0
45	Ethiopia13		46	0
46	Ethiopia14		33	0
47	Ethiopia15		87	0
48	Ethiopia16		20	1
49	Ethiopia17		17	0
50	Ethiopia18		0	0
51	Ethiopia19		55	1
52	Ethiopia20		30	0
53	Ethiopia21		4	0
54	Ethiopia22		33	0
55	Ethiopia23		21	0
56	Ethiopia24		5	0
57	Ethiopia25		3	1
58	Ethiopia26		56	4
59	Kenya1		17	0
60	Kenya2		13	0
61	Kenya3		26	0
62	Kenya4		25	0
63	Kenya5		10	0
64	Kenya6		14	0
65	Kenya7		18	0
66	Kenya8		28	0
67	Kenya9		23	0
68	Kenya10		18	0
69	Kenya11		15	0
70	Kenya12		9	0
71	Kenya13		27	0
72	Kenya14		11	0
73	Kenya15		20	0
74	Kenya16		19	0
75	Kenya17		19	0
76	Kenya18		81	4
77	Kenya19		24	1
78	Kenya20		30	1
79	Kenya21		17	1
80	Kenya22		19	0
81	Kenya23		13	0
82	Kenya24		13	0
83	Kenya25		0	0
84	Kenya26		80	2
85	Kenya27		26	0
86	Kenya28		4	1
87	Kenya29		0	0
88	Kenya30		6	1
89	Kenya31		7	1
90	Kenya32		0	2
91	Kenya33		0	1
92	Kenya34		1	0
93	Kenya35		1	0
94	Kenya36		16	3
95	Kenya37		1	2
96	Kenya38		0	0
97	Kenya39		0	2
98	Kenya40		0	1
99	Kenya41		0	0
100	Kenya42		2	2
101	Kenya43		2	0
102	Kenya44		0	1
103	Kenya45		0	1
104	Kenya46		1	1
105	Kenya47		0	0
106	Kenya48		81	2
107	Kenya49		65	2
108	Kenya50		74	7
109	Kenya51		1	0
110	Kenya52		91	3
111	Kenya53		92	3
112	Kenya54		71	1
113	Kenya55		96	2
114	Kenya56		94	6
115	Kenya57		93	4
116	Kenya58		0	0
117	Kenya59		40	3
118	Kenya60		30	3
119	Kenya61		2	0
120	Kenya62		4	1
121	Kenya63		0	1
122	Kenya64		0	0
123	Kenya65		8	2
124	Kenya66		3	0
125	Kenya67		4	0
126	Kenya68		6	0
127	Kenya69		10	0
128	Kenya70		33	0
129	Kenya71		5	0
130	Kenya72		3	0
131	Kenya73		4	0
132	Kenya74		6	0
133	Kenya75		10	0
134	Kenya76		8	0
135	Kenya77		5	0
136	Kenya78		22	0
137	Kenya79		5	0
138	Kenya80		5	0
139	Kenya81		14	1
140	Tanzania1		80	2
141	Tanzania2		77	4
142	Tanzania3		5	0
143	Tanzania4		5	0
144	Tanzania5		0	0
145	Tanzania6		65	1
146	Zambia1		11	0
147	Zambia2		5	0
148	Zambia3		4	0
149	Zambia4		12	0
150	Zambia5		10	0
151	Zambia6		12	0
152	Zambia7		4	0
153	Zambia8		12	0
154	Zambia9		28	0
155	Zambia10		13	0
156	Zambia11		7	0
157	Zambia12		8	0
158	Zambia13		11	0
159	Zambia14		6	0
160	Zambia15		9	0
161	Zambia16		10	0
162	Zimbabwe1		20	0
163	Zimbabwe2		14	0
164	Zimbabwe3		13	0
165	Zimbabwe4		16	0
166	Zimbabwe5		8	0
167	Zimbabwe6		11	0
168	RSA1		13	0
169	RSA2		18	0
170	RSA3		20	0
171	RSA4		16	0
172	RSA5		20	0
173	RSA6		16	0
174	RSA7		72	0
175	RSA8		20	1
176	RSA9		24	0
177	RSA10		83	5
178	RSA11		101	10
179	RSA12		56	0
180	RSA13		2	0
181	RSA14		4	0
182	RSA15		5	0
183	RSA16		2	0
184	RSA17		9	0
185	RSA18		11	1
186	RSA19		7	0
187	RSA20		14	0
188	RSA21		11	0
189	RSA22		14	0
190	RSA23		13	0
191	RSA24		18	0
192	RSA25		7	0
193	RSA26		7	0
194	Namibia1		29	0
195	Namibia2		98	3
196	Namibia3		94	5
197	Namibia4		7	0
198	Namibia5		9	0
199	Namibia6		12	0
200	Namibia7		8	0
201	Namibia8		12	0
202	Namibia9		61	0
203	Namibia10		8	0
204	Namibia11		22	0
205	Namibia12		19	0
206	India1		2	1
207	India2		2	0
208	India3		6	0
209	India4		14	0
210	India5		1	0
211	India6		3	0

### Sheet: Suppl. Table S5
Supplemental Table S5. Assignment values from SNPpanel SNPs. STRUCTURE analysis was done on 125 nuclear SNPs with the complete dataset (N = 211) and a reduced dataset excluding samples with >25% missing data (N=171, '-' for assignment indicates that this sample was excluded). Haplogroups were infered from callings of 14 mtDNA SNPs which were included in the SNP panel (see Bertola et al. (2016) fo…
Sample number	Sample	STRUCTURE run all samples (N=171)						STRUCTURE run all samples (N=211)						mtDNA haplogroup
		K=2		K=4				K=2		K=4
		Northern subspecies	Southern subspecies	West&Central Africa	East Africa	Southern Africa	India	Northern subspecies	Southern subspecies	West&Central Africa	East Africa	Southern Africa	India
1	Benin1	0.0742	0.9258	0.9866	0.006	0.005	0.0024	0.5722	0.4278	0.9792	0.0104	0.0074	0.003	West Africa
2	Benin2	0.0634	0.9366	0.9934	0.003	0.0016	0.002	0.61	0.39	0.9862	0.008	0.0022	0.0036	West Africa
3	Benin3	0.1044	0.8956	0.9932	0.0028	0.001	0.003	0.8522	0.1478	0.9922	0.003	0.0018	0.003	West Africa
4	Benin4	0.0712	0.9288	0.991	0.005	0.002	0.002	0.697	0.303	0.9906	0.005	0.002	0.0024	West Africa
5	Benin5	0.0114	0.9886	0.992	0.004	0.002	0.002	0.6592	0.3408	0.9876	0.007	0.003	0.0024	West Africa
6	Nigeria1	0.0684	0.9316	0.9758	0.006	0.0116	0.0066	0.592	0.408	0.9728	0.008	0.0108	0.0084	West Africa
7	Cameroon1	0.124	0.876	0.9926	0.003	0.002	0.0024	0.5956	0.4044	0.987	0.006	0.003	0.004	Central Africa
8	Cameroon2	-	-	-	-	-	-	0.7808	0.2192	0.9874	0.004	0.0034	0.0052	Central Africa?
9	Cameroon3	0.1614	0.8386	0.9736	0.014	0.004	0.0084	0.5146	0.4854	0.9482	0.036	0.0054	0.0104	Central Africa
10	Cameroon4	-	-	-	-	-	-	0.4916	0.5084	0.9434	0.0226	0.0326	0.0014	Central Africa
11	Cameroon5	0.0308	0.9692	0.9898	0.004	0.0042	0.002	0.5082	0.4918	0.985	0.007	0.006	0.002	Central Africa
12	Cameroon6	0.0734	0.9266	0.9904	0.004	0.003	0.0026	0.561	0.439	0.9882	0.005	0.0044	0.0024	Central Africa
13	Cameroon7	0.1216	0.8784	0.9866	0.007	0.003	0.0034	0.6502	0.3498	0.9856	0.006	0.003	0.0054	Central Africa
14	Cameroon8	-	-	-	-	-	-	0.851	0.149	0.915	0.004	0.003	0.078	Central Africa
15	Cameroon9	0.1034	0.8966	0.977	0.004	0.0046	0.0144	0.5804	0.4196	0.968	0.006	0.0068	0.0192	Central Africa
16	Cameroon10	0.0082	0.9918	0.9922	0.002	0.0048	0.001	0.4594	0.5406	0.9856	0.004	0.0094	0.001	Central Africa
17	Cameroon11	0.0078	0.9922	0.9924	0.004	0.0026	0.001	0.6208	0.3792	0.9914	0.0042	0.0024	0.002	Central Africa
18	Cameroon12	0.0044	0.9956	0.995	0.002	0.002	0.001	0.5376	0.4624	0.9938	0.003	0.0022	0.001	Central Africa
19	Cameroon13	0.0154	0.9846	0.9876	0.004	0.0066	0.0018	0.4898	0.5102	0.9722	0.01	0.0158	0.002	Central Africa
20	Cameroon14	0.0216	0.9784	0.9944	0.002	0.0026	0.001	0.5668	0.4332	0.9892	0.0048	0.0046	0.0014	Central Africa
21	Chad1	0.0082	0.9918	0.989	0.005	0.005	0.001	0.4236	0.5764	0.9796	0.01	0.0084	0.002	Central Africa
22	Chad2	0.0166	0.9834	0.93	0.0174	0.0496	0.003	0.3854	0.6146	0.9106	0.027	0.0584	0.004	Central Africa
23	Chad3	0.0994	0.9006	0.9782	0.006	0.0106	0.0052	0.4474	0.5526	0.9566	0.014	0.0214	0.008	Central Africa
24	Chad4	0.002	0.998	0.907	0.052	0.04	0.001	0.265	0.735	0.9004	0.0708	0.0278	0.001	Central Africa
25	DRC1	0.0174	0.9826	0.9	0.028	0.069	0.003	0.388	0.612	0.8764	0.0562	0.064	0.0034	Central Africa
26	DRC2	0.0534	0.9466	0.9114	0.063	0.0202	0.0054	0.4618	0.5382	0.9208	0.0554	0.0154	0.0084	Central Africa
27	DRC3	0.0852	0.9148	0.9468	0.035	0.0142	0.004	0.5008	0.4992	0.9438	0.0384	0.0114	0.0064	Central Africa
28	DRC4	0.0528	0.9472	0.824	0.0702	0.1004	0.0054	0.3988	0.6012	0.7847	0.1052	0.101	0.0092	Central Africa
29	DRC5	0.0818	0.9182	0.9168	0.0306	0.046	0.0066	0.439	0.561	0.9106	0.0416	0.0334	0.0144	Central Africa
30	DRC6	0.009	0.991	0.9752	0.0148	0.0086	0.0014	0.3978	0.6022	0.949	0.0354	0.0136	0.002	Central Africa
31	DRC7	0.1366	0.8634	0.757	0.162	0.0684	0.0126	0.5084	0.4916	0.8244	0.1252	0.0304	0.02	Central Africa
32	Sudan1	-	-	-	-	-	-	0.7304	0.2696	0.956	0.023	0.016	0.005	Central Africa?
33	Ethiopia1	0.0042	0.9958	0.4999	0.3329	0.1652	0.002	0.2076	0.7924	0.4552	0.4472	0.0956	0.002	Central Africa
34	Ethiopia2	0.0042	0.9958	0.5054	0.341	0.1516	0.002	0.2074	0.7926	0.4544	0.4538	0.0898	0.002	Central Africa
35	Ethiopia3	-	-	-	-	-	-	0.3224	0.6776	0.6957	0.2043	0.096	0.004	Central Africa?
36	Ethiopia4	0.0024	0.9976	0.081	0.8794	0.0366	0.003	0.1774	0.8226	0.173	0.8024	0.0216	0.003	North East Africa
37	Ethiopia5	0.0432	0.9568	0.8313	0.1072	0.0536	0.008	0.451	0.549	0.9006	0.0722	0.0168	0.0104	Central Africa
38	Ethiopia6	-	-	-	-	-	-	0.586	0.414	0.948	0.0062	0.0382	0.0076	North East Africa
39	Ethiopia7	-	-	-	-	-	-	0.3632	0.6368	0.9502	0.0262	0.0226	0.001	North East Africa
40	Ethiopia8	-	-	-	-	-	-	0.0458	0.9542	0.012	0.2951	0.6859	0.007	?
41	Ethiopia9	-	-	-	-	-	-	0.1204	0.8796	0.2991	0.3996	0.2969	0.0044	North East Africa
42	Ethiopia10	-	-	-	-	-	-	0.6328	0.3672	0.9606	0.0078	0.0256	0.006	Central Africa
43	Ethiopia11	0.0126	0.9874	0.6449	0.108	0.2447	0.0024	0.2956	0.7044	0.71	0.0954	0.1926	0.002	North East Africa
44	Ethiopia12	-	-	-	-	-	-	0.2262	0.7738	0.1522	0.3285	0.5153	0.004	North East Africa
45	Ethiopia13	-	-	-	-	-	-	0.3894	0.6106	0.959	0.0282	0.0114	0.0014	West Africa
46	Ethiopia14	-	-	-	-	-	-	0.469	0.531	0.3637	0.5246	0.0138	0.0978	Central Africa
47	Ethiopia15	-	-	-	-	-	-	0.9236	0.0764	0.9836	0.004	0.009	0.0034	Central Africa
48	Ethiopia16	0.0054	0.9946	0.2089	0.7753	0.0114	0.0044	0.4244	0.5756	0.6831	0.3019	0.013	0.002	Central Africa
49	Ethiopia17	0.0044	0.9956	0.0474	0.944	0.0046	0.004	0.302	0.698	0.1039	0.8873	0.0044	0.0044	Central Africa
50	Ethiopia18	0.002	0.998	0.0556	0.9292	0.0102	0.005	0.1442	0.8558	0.0654	0.9178	0.0114	0.0054	North East Africa
51	Ethiopia19	-	-	-	-	-	-	0.3684	0.6316	0.8832	0.1044	0.01	0.0024	North East Africa
52	Ethiopia20	0.003	0.997	0.002	0.9876	0.008	0.0024	0.0292	0.9708	0.004	0.9824	0.0106	0.003	Central Africa
53	Ethiopia21	0.0016	0.9984	0.005	0.987	0.006	0.002	0.077	0.923	0.0082	0.9836	0.0062	0.002	North East Africa
54	Ethiopia22	-	-	-	-	-	-	0.3346	0.6654	0.2402	0.714	0.036	0.0098	Central Africa
55	Ethiopia23	0.0024	0.9976	0.0098	0.9832	0.0046	0.0024	0.1722	0.8278	0.0274	0.9632	0.0064	0.003	North East Africa
56	Ethiopia24	0.0058	0.9942	0.0386	0.948	0.005	0.0084	0.2432	0.7568	0.0814	0.9038	0.0064	0.0084	North East Africa
57	Ethiopia25	0.0024	0.9976	0.005	0.981	0.0116	0.0024	0.0586	0.9414	0.0078	0.9778	0.0114	0.003	North East Africa
58	Ethiopia26	-	-	-	-	-	-	0.5496	0.4504	0.9728	0.019	0.0062	0.002	East/Southern Africa?
59	Kenya1	0.0014	0.9986	0.008	0.9872	0.0038	0.001	0.034	0.966	0.0066	0.988	0.004	0.0014	North East Africa
60	Kenya2	0.0014	0.9986	0.0062	0.9882	0.0046	0.001	0.0728	0.9272	0.0082	0.9852	0.0052	0.0014	North East Africa
61	Kenya3	0.0024	0.9976	0.008	0.9716	0.0184	0.002	0.047	0.953	0.0074	0.9694	0.0202	0.003	North East Africa
62	Kenya4	0.0024	0.9976	0.003	0.9904	0.0046	0.002	0.0308	0.9692	0.003	0.9902	0.0044	0.0024	North East Africa
63	Kenya5	0.0034	0.9966	0.004	0.989	0.004	0.003	0.066	0.934	0.004	0.9882	0.0044	0.0034	North East Africa
64	Kenya6	0.002	0.998	0.019	0.973	0.0066	0.0014	0.1102	0.8898	0.023	0.966	0.009	0.002	North East Africa
65	Kenya7	0.001	0.999	0.002	0.9824	0.0146	0.001	0.0094	0.9906	0.003	0.9796	0.0164	0.001	North East Africa
66	Kenya8	0.001	0.999	0.003	0.9854	0.0106	0.001	0.0134	0.9866	0.004	0.984	0.011	0.001	North East Africa
67	Kenya9	0.001	0.999	0.003	0.9908	0.0052	0.001	0.0138	0.9862	0.003	0.9908	0.0052	0.001	North East Africa
68	Kenya10	0.0024	0.9976	0.004	0.9864	0.0076	0.002	0.0444	0.9556	0.005	0.983	0.01	0.002	North East Africa
69	Kenya11	0.002	0.998	0.006	0.9834	0.0086	0.002	0.0584	0.9416	0.007	0.9802	0.0104	0.0024	North East Africa
70	Kenya12	0.001	0.999	0.006	0.9878	0.0052	0.001	0.0426	0.9574	0.0062	0.9874	0.0054	0.001	North East Africa
71	Kenya13	0.0142	0.9858	0.0188	0.9454	0.0154	0.0204	0.1734	0.8266	0.0154	0.9458	0.0152	0.0236	North East Africa
72	Kenya14	0.002	0.998	0.005	0.9798	0.0132	0.002	0.0336	0.9664	0.005	0.9794	0.0132	0.0024	North East Africa
73	Kenya15	0.0068	0.9932	0.0434	0.9444	0.0056	0.0066	0.2806	0.7194	0.1212	0.8644	0.007	0.0074	North East Africa
74	Kenya16	0.001	0.999	0.005	0.9892	0.0048	0.001	0.0356	0.9644	0.0052	0.9884	0.0054	0.001	North East Africa
75	Kenya17	0.002	0.998	0.017	0.944	0.035	0.004	0.1278	0.8722	0.0962	0.834	0.0658	0.004	North East Africa
76	Kenya18	-	-	-	-	-	-	0.3782	0.6218	0.9106	0.0226	0.0656	0.0012	North East Africa?
77	Kenya19	0.0014	0.9986	0.0116	0.9744	0.0106	0.0034	0.0486	0.9514	0.0204	0.9572	0.0194	0.003	North East Africa
78	Kenya20	0.0014	0.9986	0.007	0.9544	0.0372	0.0014	0.0782	0.9218	0.0552	0.8421	0.1008	0.002	North East Africa
79	Kenya21	0.002	0.998	0.0076	0.9808	0.0096	0.002	0.079	0.921	0.0082	0.981	0.0084	0.0024	North East Africa
80	Kenya22	0.0044	0.9956	0.005	0.9882	0.0034	0.0034	0.1104	0.8896	0.0062	0.986	0.0034	0.0044	North East Africa
81	Kenya23	0.0192	0.9808	0.0824	0.8684	0.021	0.0282	0.2378	0.7622	0.077	0.8748	0.0176	0.0306	North East Africa
82	Kenya24	0.0024	0.9976	0.0212	0.9704	0.006	0.0024	0.1626	0.8374	0.0266	0.963	0.0074	0.003	North East Africa
83	Kenya25	0.001	0.999	0.004	0.991	0.004	0.001	0.0164	0.9836	0.003	0.992	0.004	0.001	East/Southern Africa
84	Kenya26	-	-	-	-	-	-	0.966	0.034	0.9808	0.003	0.007	0.0092	East/Southern Africa
85	Kenya27	0.0048	0.9952	0.0218	0.9678	0.004	0.0064	0.1692	0.8308	0.0392	0.9482	0.005	0.0076	North East Africa
86	Kenya28	0.001	0.999	0.004	0.9924	0.0026	0.001	0.0308	0.9692	0.004	0.992	0.003	0.001	East/Southern Africa
87	Kenya29	0.001	0.999	0.006	0.9894	0.0036	0.001	0.0224	0.9776	0.0042	0.9916	0.0032	0.001	East/Southern Africa
88	Kenya30	0.0014	0.9986	0.003	0.993	0.003	0.001	0.032	0.968	0.003	0.9926	0.003	0.0014	East/Southern Africa
89	Kenya31	0.001	0.999	0.003	0.991	0.005	0.001	0.0172	0.9828	0.004	0.9894	0.0054	0.0012	East/Southern Africa
90	Kenya32	0.001	0.999	0.003	0.9698	0.0262	0.001	0.0138	0.9862	0.0042	0.9668	0.028	0.001	North East Africa
91	Kenya33	0.001	0.999	0.0078	0.7003	0.2905	0.0014	0.0168	0.9832	0.0072	0.7096	0.2812	0.002	East/Southern Africa
92	Kenya34	0.0014	0.9986	0.003	0.992	0.0036	0.0014	0.0198	0.9802	0.003	0.9916	0.0034	0.002	East/Southern Africa
93	Kenya35	0.001	0.999	0.003	0.9932	0.0028	0.001	0.014	0.986	0.0028	0.9932	0.003	0.001	East/Southern Africa
94	Kenya36	0.001	0.999	0.008	0.7325	0.2585	0.001	0.0158	0.9842	0.0096	0.7349	0.2545	0.001	East/Southern Africa?
95	Kenya37	0.001	0.999	0.005	0.9894	0.0046	0.001	0.0306	0.9694	0.0048	0.9898	0.0044	0.001	North East Africa
96	Kenya38	0.001	0.999	0.008	0.9874	0.0036	0.001	0.0416	0.9584	0.0072	0.9884	0.0034	0.001	North East Africa
97	Kenya39	0.0014	0.9986	0.0708	0.886	0.0418	0.0014	0.075	0.925	0.0748	0.8838	0.0394	0.002	North East Africa
98	Kenya40	0.0014	0.9986	0.003	0.9904	0.0056	0.001	0.0198	0.9802	0.003	0.9902	0.0054	0.0014	North East Africa
99	Kenya41	0.001	0.999	0.005	0.982	0.012	0.001	0.0138	0.9862	0.004	0.9836	0.0114	0.001	North East Africa
100	Kenya42	0.002	0.998	0.025	0.9674	0.0056	0.002	0.1334	0.8666	0.032	0.9594	0.0062	0.0024	North East Africa
101	Kenya43	0.002	0.998	0.0278	0.9672	0.003	0.002	0.178	0.822	0.0248	0.9702	0.003	0.002	North East Africa
102	Kenya44	0.001	0.999	0.0092	0.9826	0.0072	0.001	0.0232	0.9768	0.0062	0.9828	0.01	0.001	North East Africa
103	Kenya45	0.001	0.999	0.0076	0.9668	0.0246	0.001	0.0276	0.9724	0.016	0.9612	0.0218	0.001	North East Africa
104	Kenya46	0.001	0.999	0.004	0.9904	0.0046	0.001	0.0106	0.9894	0.0032	0.9914	0.0044	0.001	North East Africa
105	Kenya47	0.0014	0.9986	0.0148	0.9808	0.003	0.0014	0.1008	0.8992	0.015	0.9796	0.0034	0.002	North East Africa
106	Kenya48	-	-	-	-	-	-	0.9196	0.0804	0.939	0.006	0.0154	0.0396	East/Southern Africa
107	Kenya49	-	-	-	-	-	-	0.8058	0.1942	0.989	0.004	0.004	0.003	Central Africa
108	Kenya50	-	-	-	-	-	-	0.5514	0.4486	0.9057	0.037	0.0544	0.003	?
109	Kenya51	0.001	0.999	0.012	0.972	0.015	0.001	0.0192	0.9808	0.0132	0.9686	0.0172	0.001	North East Africa
110	Kenya52	-	-	-	-	-	-	0.9236	0.0764	0.9708	0.009	0.014	0.0062	North East Africa?
111	Kenya53	-	-	-	-	-	-	0.6682	0.3318	0.9388	0.0208	0.0384	0.002	East/Southern Africa?
112	Kenya54	-	-	-	-	-	-	0.6804	0.3196	0.9506	0.008	0.012	0.0294	East/Southern Africa
113	Kenya55	-	-	-	-	-	-	0.9776	0.0224	0.984	0.004	0.005	0.007	North East Africa
114	Kenya56	-	-	-	-	-	-	0.9716	0.0284	0.7245	0.011	0.0214	0.243	?
115	Kenya57	-	-	-	-	-	-	0.323	0.677	0.6453	0.0958	0.2549	0.004	East/Southern Africa?
116	Kenya58	0.0088	0.9912	0.0338	0.95	0.0056	0.0106	0.2472	0.7528	0.0748	0.9068	0.0062	0.0122	North East Africa
117	Kenya59	-	-	-	-	-	-	0.0946	0.9054	0.2852	0.3554	0.3574	0.002	North East Africa?
118	Kenya60	0.001	0.999	0.012	0.1842	0.8026	0.0012	0.0188	0.9812	0.0264	0.2616	0.71	0.002	East/Southern Africa?
119	Kenya61	0.0024	0.9976	0.0148	0.6302	0.351	0.004	0.0348	0.9652	0.0072	0.6865	0.3019	0.0044	East/Southern Africa
120	Kenya62	0.001	0.999	0.002	0.751	0.246	0.001	0.007	0.993	0.003	0.8409	0.1551	0.001	East/Southern Africa
121	Kenya63	0.0024	0.9976	0.005	0.8467	0.1453	0.003	0.0282	0.9718	0.005	0.8976	0.094	0.0034	East/Southern Africa
122	Kenya64	0.003	0.997	0.007	0.8245	0.1651	0.0034	0.0634	0.9366	0.011	0.873	0.1116	0.0044	East/Southern Africa
123	Kenya65	0.001	0.999	0.0046	0.8514	0.1426	0.0014	0.0104	0.9896	0.0034	0.9442	0.051	0.0014	East/Southern Africa
124	Kenya66	0.0016	0.9984	0.0064	0.848	0.1432	0.0024	0.0154	0.9846	0.0048	0.9548	0.0374	0.003	East/Southern Africa
125	Kenya67	0.0014	0.9986	0.039	0.8636	0.0954	0.002	0.0208	0.9792	0.0142	0.9516	0.0322	0.002	East/Southern Africa
126	Kenya68	0.001	0.999	0.005	0.93	0.064	0.001	0.0148	0.9852	0.0042	0.974	0.0204	0.0014	East/Southern Africa
127	Kenya69	0.0014	0.9986	0.004	0.9656	0.029	0.0014	0.0134	0.9866	0.0042	0.9784	0.0154	0.002	East/Southern Africa
128	Kenya70	-	-	-	-	-	-	0.0218	0.9782	0.008	0.911	0.079	0.002	East/Southern Africa
129	Kenya71	0.001	0.999	0.004	0.8685	0.1265	0.001	0.0084	0.9916	0.004	0.9574	0.0376	0.001	East/Southern Africa
130	Kenya72	0.001	0.999	0.01	0.973	0.016	0.001	0.0468	0.9532	0.0188	0.967	0.0132	0.001	East/Southern Africa
131	Kenya73	0.003	0.997	0.005	0.9866	0.005	0.0034	0.0806	0.9194	0.0062	0.9844	0.0054	0.004	East/Southern Africa
132	Kenya74	0.0014	0.9986	0.004	0.9738	0.0206	0.0016	0.0224	0.9776	0.0052	0.9768	0.016	0.002	East/Southern Africa
133	Kenya75	0.0014	0.9986	0.0318	0.7852	0.1811	0.002	0.0316	0.9684	0.025	0.8736	0.0994	0.002	East/Southern Africa
134	Kenya76	0.0014	0.9986	0.005	0.991	0.003	0.001	0.0452	0.9548	0.0052	0.9902	0.003	0.0016	East/Southern Africa
135	Kenya77	0.0014	0.9986	0.003	0.9924	0.0036	0.001	0.0198	0.9802	0.003	0.9926	0.003	0.0014	East/Southern Africa
136	Kenya78	0.0024	0.9976	0.0294	0.9372	0.0304	0.003	0.14	0.86	0.0794	0.898	0.0196	0.003	East/Southern Africa
137	Kenya79	0.001	0.999	0.004	0.8063	0.1887	0.001	0.0148	0.9852	0.0062	0.8672	0.1256	0.001	East/Southern Africa
138	Kenya80	0.001	0.999	0.004	0.9808	0.0142	0.001	0.0202	0.9798	0.004	0.9748	0.0202	0.001	East/Southern Africa
139	Kenya81	0.001	0.999	0.01	0.9386	0.0504	0.001	0.0158	0.9842	0.0134	0.904	0.0816	0.001	North East Africa
140	Tanzania1	-	-	-	-	-	-	0.6802	0.3198	0.8333	0.0154	0.1095	0.0418	North East Africa
141	Tanzania2	-	-	-	-	-	-	0.497	0.503	0.7281	0.0834	0.1835	0.005	East/Southern Africa?
142	Tanzania3	0.002	0.998	0.0178	0.9206	0.0586	0.003	0.0764	0.9236	0.0224	0.9278	0.0458	0.004	East/Southern Africa
143	Tanzania4	0.0034	0.9966	0.0672	0.877	0.0518	0.004	0.1628	0.8372	0.0748	0.8644	0.0558	0.005	East/Southern Africa
144	Tanzania5	0.0034	0.9966	0.0276	0.8836	0.0838	0.005	0.095	0.905	0.0362	0.8834	0.0744	0.006	East/Southern Africa
145	Tanzania6	-	-	-	-	-	-	0.1008	0.8992	0.072	0.049	0.8735	0.0056	East/Southern Africa
146	Zambia1	0.002	0.998	0.01	0.1004	0.8856	0.004	0.0426	0.9574	0.0192	0.1346	0.8418	0.0044	East/Southern Africa
147	Zambia2	0.001	0.999	0.003	0.0092	0.9868	0.001	0.0084	0.9916	0.005	0.016	0.978	0.001	East/Southern Africa
148	Zambia3	0.001	0.999	0.006	0.0142	0.9788	0.001	0.0084	0.9916	0.0062	0.0324	0.9604	0.001	East/Southern Africa
149	Zambia4	0.0014	0.9986	0.0062	0.3087	0.6837	0.0014	0.0144	0.9856	0.0058	0.414	0.5782	0.002	East/Southern Africa
150	Zambia5	0.001	0.999	0.008	0.021	0.9696	0.0014	0.0144	0.9856	0.0082	0.0426	0.9472	0.002	East/Southern Africa
151	Zambia6	0.002	0.998	0.0224	0.346	0.6282	0.0034	0.018	0.982	0.0108	0.4248	0.56	0.0044	East/Southern Africa
152	Zambia7	0.0044	0.9956	0.0296	0.0346	0.9274	0.0084	0.0452	0.9548	0.0296	0.079	0.88	0.0114	East/Southern Africa
153	Zambia8	0.0014	0.9986	0.005	0.0296	0.9624	0.003	0.0144	0.9856	0.007	0.0592	0.9304	0.0034	East/Southern Africa
154	Zambia9	0.0142	0.9858	0.1764	0.1104	0.69	0.0232	0.2122	0.7878	0.1356	0.112	0.7347	0.0178	East/Southern Africa
155	Zambia10	0.001	0.999	0.0086	0.2454	0.7446	0.0014	0.0158	0.9842	0.01	0.3643	0.6237	0.002	East/Southern Africa
156	Zambia11	0.001	0.999	0.003	0.0222	0.9736	0.0012	0.0124	0.9876	0.0032	0.0312	0.9642	0.0014	East/Southern Africa
157	Zambia12	0.001	0.999	0.003	0.0202	0.9748	0.002	0.0084	0.9916	0.0042	0.0566	0.9368	0.0024	East/Southern Africa
158	Zambia13	0.0024	0.9976	0.012	0.0578	0.9258	0.0044	0.0188	0.9812	0.0132	0.1342	0.8462	0.0064	East/Southern Africa
159	Zambia14	0.003	0.997	0.006	0.009	0.982	0.003	0.0218	0.9782	0.0092	0.0166	0.9698	0.0044	East/Southern Africa
160	Zambia15	0.0034	0.9966	0.0172	0.1174	0.8516	0.0138	0.038	0.962	0.0164	0.1518	0.8146	0.0172	East/Southern Africa
161	Zambia16	0.0014	0.9986	0.004	0.7104	0.2836	0.002	0.0148	0.9852	0.004	0.7509	0.2432	0.002	East/Southern Africa
162	Zimbabwe1	0.001	0.999	0.003	0.002	0.9926	0.0024	0.0298	0.9702	0.0042	0.003	0.9898	0.003	East/Southern Africa
163	Zimbabwe2	0.0068	0.9932	0.0032	0.003	0.9894	0.0044	0.0416	0.9584	0.005	0.004	0.987	0.004	East/Southern Africa
164	Zimbabwe3	0.001	0.999	0.004	0.003	0.992	0.001	0.0084	0.9916	0.003	0.003	0.993	0.001	East/Southern Africa
165	Zimbabwe4	0.002	0.998	0.006	0.0044	0.9876	0.002	0.0252	0.9748	0.0084	0.005	0.9846	0.002	East/Southern Africa
166	Zimbabwe5	0.0014	0.9986	0.002	0.002	0.995	0.001	0.0134	0.9866	0.0024	0.003	0.9936	0.001	East/Southern Africa
167	Zimbabwe6	0.0014	0.9986	0.001	0.002	0.996	0.001	0.0104	0.9896	0.002	0.0024	0.9946	0.001	East/Southern Africa
168	RSA1	0.001	0.999	0.002	0.008	0.989	0.001	0.0084	0.9916	0.003	0.0092	0.9868	0.001	East/Southern Africa
169	RSA2	0.001	0.999	0.003	0.0068	0.9892	0.001	0.0124	0.9876	0.0032	0.007	0.9888	0.001	East/Southern Africa
170	RSA3	0.001	0.999	0.002	0.003	0.994	0.001	0.0084	0.9916	0.002	0.0038	0.9932	0.001	East/Southern Africa
171	RSA4	0.0014	0.9986	0.002	0.006	0.991	0.001	0.0084	0.9916	0.002	0.0066	0.99	0.0014	South West Africa
172	RSA5	0.0014	0.9986	0.005	0.0206	0.9734	0.001	0.0124	0.9876	0.005	0.018	0.9752	0.0018	South West Africa
173	RSA6	0.002	0.998	0.004	0.006	0.988	0.002	0.0134	0.9866	0.0032	0.0058	0.989	0.002	South West Africa
174	RSA7	-	-	-	-	-	-	0.2638	0.7362	0.5783	0.0938	0.3249	0.003	East/Southern Africa
175	RSA8	0.001	0.999	0.004	0.0252	0.9698	0.001	0.013	0.987	0.008	0.0224	0.9686	0.001	East/Southern Africa
176	RSA9	0.001	0.999	0.002	0.004	0.993	0.001	0.0094	0.9906	0.002	0.0042	0.9928	0.001	East/Southern Africa
177	RSA10	-	-	-	-	-	-	0.4558	0.5442	0.0174	0.035	0.7476	0.2	North East Africa?
178	RSA11	-	-	-	-	-	-	0.9786	0.0214	0.3789	0.0134	0.005	0.6027	?
179	RSA12	-	-	-	-	-	-	0.0296	0.9704	0.0104	0.026	0.9616	0.002	South West Africa
180	RSA13	0.0014	0.9986	0.0338	0.0308	0.93	0.0054	0.0198	0.9802	0.0288	0.0616	0.903	0.0066	South West Africa
181	RSA14	0.0014	0.9986	0.0094	0.023	0.9642	0.0034	0.0178	0.9822	0.0158	0.0592	0.92	0.005	South West Africa
182	RSA15	0.001	0.999	0.009	0.0068	0.9832	0.001	0.0104	0.9896	0.0082	0.0168	0.974	0.001	South West Africa
183	RSA16	0.001	0.999	0.0078	0.0332	0.9576	0.0014	0.0128	0.9872	0.0112	0.0772	0.9097	0.002	South West Africa
184	RSA17	0.001	0.999	0.003	0.0068	0.9892	0.001	0.0074	0.9926	0.0032	0.011	0.9848	0.001	South West Africa
185	RSA18	0.001	0.999	0.002	0.003	0.994	0.001	0.007	0.993	0.002	0.005	0.992	0.001	South West Africa
186	RSA19	0.001	0.999	0.0048	0.005	0.9892	0.001	0.014	0.986	0.004	0.0062	0.9888	0.001	East/Southern Africa
187	RSA20	0.0016	0.9984	0.006	0.0364	0.9562	0.0014	0.0144	0.9856	0.0076	0.0446	0.9458	0.002	South West Africa
188	RSA21	0.0024	0.9976	0.004	0.011	0.9826	0.0024	0.0208	0.9792	0.005	0.0126	0.9794	0.003	East/Southern Africa
189	RSA22	0.0406	0.9594	0.004	0.0206	0.9228	0.0526	0.0524	0.9476	0.004	0.0314	0.9012	0.0634	East/Southern Africa
190	RSA23	0.0014	0.9986	0.004	0.0054	0.9896	0.001	0.024	0.976	0.0082	0.0092	0.9806	0.002	South West Africa
191	RSA24	0.002	0.998	0.024	0.1667	0.8073	0.002	0.0248	0.9752	0.0358	0.2847	0.6765	0.003	East/Southern Africa
192	RSA25	0.001	0.999	0.002	0.005	0.992	0.001	0.007	0.993	0.002	0.005	0.992	0.001	South West Africa
193	RSA26	0.0132	0.9868	0.005	0.01	0.9738	0.0112	0.0426	0.9574	0.0072	0.0146	0.9644	0.0138	South West Africa
194	Namibia1	0.0014	0.9986	0.006	0.003	0.988	0.003	0.0208	0.9792	0.004	0.004	0.991	0.001	South West Africa
195	Namibia2	-	-	-	-	-	-	0.0466	0.9534	0.0136	0.0942	0.8892	0.003	North East Africa?
196	Namibia3	-	-	-	-	-	-	0.2264	0.7736	0.0646	0.0274	0.8924	0.0156	South West Africa?
197	Namibia4	0.001	0.999	0.004	0.008	0.987	0.001	0.0104	0.9896	0.0044	0.016	0.9786	0.001	South West Africa
198	Namibia5	0.001	0.999	0.004	0.006	0.989	0.001	0.0132	0.9868	0.0052	0.008	0.9858	0.001	South West Africa
199	Namibia6	0.001	0.999	0.003	0.01	0.986	0.001	0.0094	0.9906	0.0032	0.0196	0.9756	0.0016	South West Africa
200	Namibia7	0.001	0.999	0.003	0.003	0.993	0.001	0.0094	0.9906	0.004	0.004	0.991	0.001	South West Africa
201	Namibia8	0.001	0.999	0.007	0.006	0.986	0.001	0.0154	0.9846	0.0046	0.006	0.9884	0.001	South West Africa
202	Namibia9	-	-	-	-	-	-	0.4578	0.5422	0.7125	0.0294	0.252	0.0062	East/Southern Africa
203	Namibia10	0.0014	0.9986	0.0254	0.027	0.9446	0.003	0.0218	0.9782	0.045	0.0384	0.9132	0.0034	South West Africa
204	Namibia11	0.001	0.999	0.005	0.0126	0.9814	0.001	0.0084	0.9916	0.0058	0.015	0.9782	0.001	South West Africa
205	Namibia12	0.001	0.999	0.002	0.004	0.993	0.001	0.0074	0.9926	0.0022	0.005	0.9918	0.001	South West Africa
206	India1	1	0	0	0	0	1	0.996	0.004	0.0006	0	0	0.9994	India
207	India2	0.999	0.001	0.001	0.001	0.001	0.997	0.996	0.004	0.001	0.001	0.001	0.997	India
208	India3	0.999	0.001	0.001	0.001	0.001	0.997	0.992	0.008	0.001	0.001	0.001	0.997	India
209	India4	0.999	0.001	0.001	0.001	0.001	0.997	0.994	0.006	0.001	0.001	0.001	0.997	India
210	India5	0.999	0.001	0.001	0.001	0.001	0.997	0.9956	0.0044	0.001	0.001	0.001	0.997	India
211	India6	0.999	0.001	0.001	0.001	0.001	0.997	0.995	0.005	0.001	0.001	0.001	0.997	India

### Sheet: Suppl. Table S6
Supplemental Table S6. Observed heterozygosity for lions, based on SNP data from either whole genome sequencing (individuals; all SNPs and SNPs covered in 5 or more lions) or based on results of the SNP panel (populations), and comparison with observed heterozygosity based on microsatellite data (populations). Shading indicates the ranking from low heterozygosity (red) to high heterozygosity (gre…
Sample	All SNPs (variable) (118,270 SNPs)				SNPs covered in all 5 or more lions (variable) (98,952 SNPs)				Number of individuals in SNP panel*	SNP panel Observed heterozygosity (Ho)	Ho based on microsatellite data	Source microsatellite data
	Non-ambiguous SNPs	heterozygote positions	homozygote positions	Full genome Observed heterozygosity (Ho)	Non-ambiguous SNPs	heterozygote positions	homozygote positions	Full genome Observed heterozygosity (Ho)
Benin	15629	2312	13317	0.14793	11536	1664	9872	0.144244	5	0.252984	0.65	Bertola et al., 2015
India	106018	6617	99401	0.0624139	70182	4422	65760	0.0630076	6	0.13526	0.11	Bertola et al., 2015
Cameroon	119322	22879	96443	0.191742	77838	14557	63281	0.187017	9	0.305521	0.68	Bertola et al., 2015
DRC	107960	24250	83710	0.22462	73309	16394	56915	0.223629	7	0.393095	0.74	Bertola et al., 2015
Somalia	63734	11082	52652	0.173879	43555	7428	36127	0.170543	-	-	-	-
Kenya	139803	37990	101813	0.27174	89702	23685	66017	0.264041	-	-	-	-
Zambia1	60979	10422	50557	0.170911	42197	7308	34889	0.173188	10	0.362447	0.57	Bertola et al., 2015
Zambia2	91587	16128	75459	0.176095	65318	11426	53892	0.174929	-	-	0.69	Dubach et al., 2013
RSA	74345	13486	60859	0.181398	40407	7268	33139	0.17987	-	-	0.69	Bertola et al., 2015
Namibia	92587	15038	77549	0.16242	83139	13375	69764	0.160875	-	-	0.56	Bertola et al., 2015
*Only individuals which had previously been used in the micrsoatellite analysis are included in this column.

### Sheet: Suppl. Table S7
Supplemental Table S7. Genbank entries to filter bacterial reads in contaminated lion samples Benin and RSA.
Genbank Accession	Organism	Details
gi|386716467|ref|NC_017671.1|	Stenotrophomonas maltophilia D457	complete genome
gi|206558403|ref|NC_011000.1|	Burkholderia cenocepacia J2315	chromosome 1, complete sequence
gi|206561868|ref|NC_011001.1|	Burkholderia cenocepacia J2315	chromosome 2, complete sequence
gi|191639869|ref|NC_011002.1|	Burkholderia cenocepacia J2315	chromosome 3, complete sequence
gi|206479926|ref|NC_011003.1|	Burkholderia cenocepacia J2315	plasmid pBCJ2315, complete sequence

### Sheet: Suppl. Table S8
Supplemental Table S8. Tiger scaffolds from Cho et al. (2013) identified as potentially of Y-chromosomal origin.
scaffold	Gene	gi	Score	E-value
scaffold725	SRY	77176790	4149	0
scaffold638	UBE1Y	84620608	549	e-153
scaffold363	CYorf15	84620610	172	8e-41
scaffold640	CUL4BY	84620611	696	0
scaffold1087	TETY2	84620617	975	0
